# Phenotypic heterogeneity drives phage-bacteria coevolution in the intestinal tract

**DOI:** 10.1101/2023.11.08.566301

**Authors:** Nicolas Wenner, Anouk Bertola, Louise Larsson, Andrea Rocker, Nahimi Amare Bekele, Chris Sauerbeck, Leonardo F. Lemos Rocha, Valentin Druelle, Alexander Harms, Médéric Diard

## Abstract

Phenotypic heterogeneity in bacteria can generate reversible resistance against various stressors, including predation by phages. This allows mixed populations of phenotypically resistant and sensitive bacteria to coexist with virulent phages. However, it remains unclear if these dynamics prevent the evolution of genetic resistance in bacteria and how they affect the evolution of phages. In this work, we focus on bistable alterations of the O-antigen (known as phase variation) in *Salmonella* Typhimurium (*S*.Tm) to study how heterogeneous phenotypic resistance affects phage-bacteria coevolution. Our findings reveal that phase variation allows a stable coexistence of *S*.Tm with a virulent T5-like phage *in vitro*. This coexistence is nevertheless short-lived when *S*.Tm and the phage interact within the intestinal tract of mice. In this context, the phage evolves to also infect phenotypically resistant *S*.Tm cells, incidentally altering infectivity on other *Salmonella* serovars. In return, the broader host range of the evolved phages drives the evolution of genetic resistance in *S*.Tm, which results in phage extinction. This work demonstrates that phenotypic heterogeneity profoundly influences the antagonistic coevolution of phages and bacteria, with outcomes intricately tied to the ecological context.
