## Supplementary material for "Phenotypic heterogeneity drives phage-bacteria coevolution in the intestinal tract": Table S1

### Sheet: Material
	Resources	Source	Identifier
	Antibodies
	Human recombinant monoclonal IgG2 anti-O:12;	Ema Slack's Lab	Moor et al., 2017
	Alexa Fluor647® Goat Anti-Human IgG antibody	Jackson ImmunoResearch	Cat#109-605-098
	Media
	Agar Bacteriology grade	PanReac AppliChem	Cat# A0949
	Tryptone	LLG-Labware	Cat#6271005
	Yeast Extract	Oxoid	Cat#LP0021
	MacConkey Agar	Oxoid	Cat#CM0007
	Chemicals
	L-(+)-arabinose	Merck/Sigma	Cat#W325501
	Chloroform	Merck/Sigma	Cat#C2432
	2,6-Diaminopimelic acid	Merck/Sigma	Cat#D1377
	Sodium Chloride	PanReac AppliChem	Cat#A3942
	Bovine Serum Albumin	Merck/Sigma	Cat#A9647
	Betaine	Merck/Sigma	Cat#B2629
	Periodic acid	Merck/Sigma	Cat#375810
	X-Gal	ThermoFisher Scientific	Cat#R0404
	Antibiotics
	Ampicillin Sodium salt	PanReac AppliChem	Cat#A0839
	Kanamycin Sulfate	PanReac AppliChem	Cat#A1493
	Chloramphenicol	PanReac AppliChem	Cat#A1806
	Streptomycin sulfate salt	Merck/Sigma	Cat#S6501
	Anhydrotetracycline hydrochloride	Acros Organics	Cat#233131000
	Enzymes and buffer
	BamHI-HF	New England Biolabs	Cat#R3136S
	EcoRI-HF	New England Biolabs	Cat#R3101S
	NotI-HF	New England Biolabs	Cat#R3189S
	PstI	ThermoFisher Scientific	Cat#ER0611
	SalI-HF	New England Biolabs	Cat#R3138S
	XbaI	New England Biolabs	Cat#R0145S
	CutSmart buffer	New England Biolabs	Cat#B7204S
	T4 DNA ligase	New England Biolabs	Cat#M0202S
	T4 DNA ligase Reaction Buffer	New England Biolabs	Cat#B0202S
	Phusion™ High-Fidelity DNA Polymerase	ThermoFisher Scientific	Cat#F530S
	GoTaq® G2 Green Master Mix	Promega	Cat#M7822
	dNTPs mix (10 mM each)	Hangzhou BioeEr Technology co	Cat#BSA14S2B
	Materials
	MinION or GridION Flow Cell R10 Version	Oxford Nanopore	Cat#FLO-MIN114
	Rapid Barcoding Kit 24 V14	Oxford Nanopore	Cat#SQK-RBK114.24
	Electroporation cuvettes, 2 mm Gap	LuBioScience	Cat#12358-346
	96-Well plate	Sarstedt	Cat#83.3924
	24-Well plate	Sarstedt	Cat#83.3922
	Commercial Kits
	Quick-DNA™ Universal Kit	Zymo	Cat#D4069
	Phage DNA Isolation Kit	Norgen	Cat#46850
	NucleoSpin® Gel and PCR clean up kit	Macherey-Nagel	Cat#740609.250
	GenEluteTM Plasmid Miniprep Kit	Merck/Sigma	Cat#PLN350
	PierceTM Silver Stain Kit	Invitrogen	Cat#24612

### Sheet: Plasmids
	Published Plasmids used in this study	Descriptiona	reference	Sequence: Genbank accession or link (when available)
	pCP20	FLP recombinase expression plasmid, temperature sensitive ori101 repA101ts replicon; ApR, CmR	Cherepanov and Wackernagel, 1995	-
	pFOK	Suicide plasmid, oriR6Kγ replicon, lacZα flanked by two I-SceI sites, tetR-PtetA-I-SceI, sacB, oriT and traJ; KmR	Cianfanelli et al., 2020	Addgene#166651
	pgtrABC	pSC101 backbone carrying PrpsM-gtrABC(a); ApR	Diard et al., 2021	-
	pKD3	frt-cat-frt template plasmid, oriR6Kγ replicon; CmR	Datsenko and Wanner, 2000	AY048742.1
	pKD4	frt-aphT-frt template plasmid, oriR6Kγ replicon; KmR	Datsenko and Wanner, 2000	AY048743.1
	pKD46	I-SceI-aph-frt template plasmid, oriR6Kγ replicon; KmR	Datsenko and Wanner, 2000	AY048746.1
	pM965	pSC101 backbone carrying PrpsM-gfp; ApR	Stecher et al., 2004	-
	pUC18	Cloning plasmid, ColE1 replicon; ApR	Invitrogen	-
	Plasmid constructed in this study	Constructiona	Parental plasmid(s)	host	Insert sequence
	pFOK-opvABON	PCR amplification of the opvABON promoter region of MDBZ0199 with primers OMD22_030 & OMD22_031. Digestion with BamHI and NotI. Ligation into pFOK using the corresponding sites, transformation into E. coli JKE201, selection on LB agar + DAP + Km50, Sanger sequencing with primers OMD20_040 and OMD21_754	pFOK	E. coli JKe201	GGATCCGGGCAGGTCTGATCATGATGACGTCCACATTTTAAATCTGGATTTTTCTTTGGACAAATTCTGTTATCTTTCATTTGGTTATAAATAGAGGGCTGAGCATGGACTGTCGTAGCGGTTGTGGCGCTTGCTGTATTGCGCCTTCAATTTCGTCGCCGATACCCGGAATGCCGTATGGCAAGCCGATGAATACCAGATGCGTGCAGCTTTCGGAAGATAACTTGTGCCTTATCTTTGGCTCGCCTTTACGCCCAAAAGTGTGCTCTGGTTTGCAACCGACAGGGGACATGTGTTTAACGACCCGGGAAGAGGCCATTATTTATTTGCTGGAACTCGAACAGAAAACCTTACCATGAGCTATGCCGTTTTTGATAAACGTGCAGGGGCTTACGTTAT…
	pUC18-ltfAB287_6	PCR amplification of a 2254 bp fragment of ltf from evolved phages φ37 AB287_6 with primers OMD22_392 & OMD22_395. Digestion with PstI and XbaI. Ligation into pUC18 using the corresponding sites.Transformation S. Tm Δφ galE496 (MDBZ0942). Sanger sequencing with primers OMD21_753, OMD21_754 and OMD22_311	pUC18	MDZ0942	CTGCAGATTCCGCTGCCTCTGCTTCTGACTCCAAAGGATTCAGGGATGAAGCAGAAGCATTCGCTGCACAAGCCTCCACATCAGCATTAGCAGCAAAAAACTCAGAAACTAATACAAAGACTAGCGAAATTAACTCAAAAGCTAGTGAAGACGCTGCTAAGCTAGCTCAGCAAGGTGCATCAGATAGCGCGAACACAGCTACGCAAGCGATGACCACAATACAGGGTCTTAAGTCCGATGTTGAACAGCTTAAAGCTGACACTCAGACCATTAAAGAAGGTGCGGCGACAGAGATTAGAGCAGCTAAGACGGAGGCAGTAGGAGCAATTGACACAGCTAAGGTAAACGCAATTGCTGAAATCACCCCGTTAAAACAAGCTGCGGAAGACGCTGCCACCT…
	pUC18-ltfAB291_7	PCR amplification of a 2254 bp fragment of ltf from evolved phages φ37_AB291_7 with primers OMD22_392 & OMD22_395. Digestion with PstI and XbaI. Ligation into pUC18 using the corresponding sites.Transformation into S.Tm Δφ galE496 (MDBZ0942). Sanger sequencing with primers OMD21_753, OMD21_754 and OMD22_311	pUC18	MDZ0942	CTGCAGATTCCGCTGCCTCTGCTTCTGACTCCAAAGGATTCAGGGATGAAGCAGAAGCATTCGCTGCACAAGCCTCCACATCAGCATTAGCAGCAAAAAACTCAGAAACTAATACAAAGACTAGCGAAATTAACTCAAAAGCTAGTGAAGACGCTGCTAAGCTAGCTCAGCAAGGTGCATCAGATAGCGCGAACACAGCTACGCAAGCGATGACCACAATACAGGGTCTTAAGTCCGATGTTGAACAGCTTAAAGCTGACACTCAGACCATTAAAGAAGGTGCGGCGACAGAGATTAGAGCAGCTAAGACGGAGGCAGTAGGAGCAATTGACACAGCTAAGGTAAACGCAATTGCTGAAATCACCCCGTTAAAACAAGCTGCGGAAGACGCTGCCACCT…
	pUC18-ltfAB290_3	PCR amplification of a 3269 bp fragment of ltf from evolved phages φ37_AB290_3 with primers OMD22_400 & OMD23_001. Digestion with SalI and EcoRI. Ligation into pUC18 using the corresponding sites.Transformation into S.Tm Δφ galE496 (MDBZ0942). Sanger sequencing with primers OMD21_753, OMD21_754, OMD22_289, OMD22_311 and OMD22_312	pUC18	MDZ0942	GTCGACGGAACTGTTACTGCGGATAAGATTGTGGCAGGAAATGCCTTCTTATCACAAATCGGTGTTAATATAATCTACGATAGAAATGCTGCGTTATCAGGGAACCCTGAAGCATACTACAAGATGAAGATAGACCTAAATAGTGGGTATATCCATATAAGGTAATTATAATGAGTACAGAAAACCGAGTTATTGATATTGTTGTTGATGAGAAAGTACCTTATGGTCTTATCATGCAGTTTATGGATGTTGATGACAGTGTATATCCACCAACAGAAGTTCCTGTTAACTTAACCGGATATTCACTCCGAGGAACTATTAAATCTAGTCTAGATGAGAACGCCGAGGTTCTAGCTAATTTTAAAACTCATATTATTGATGCTACTCAAGGTGCTGCTG…
	pUC18-ltfAB288_9	PCR amplification of a 2254 bp fragment of ltf from evolved phages φ37_AB288_9 with primers OMD22_392 & OMD22_395. Digestion with PstI and XbaI. Ligation into pUC18 using the corresponding sites.Transformation into S.Tm Δφ galE496 (MDBZ0942). Sanger sequencing with primers OMD21_753, OMD21_754 and OMD22_311	pUC18	MDZ0942	CTGCAGATTCCGCTGCCTCTGCTTCTGACTCCAAAGGATTCAGGGATGAAGCAGAAGCATTCGCTGCACAAGCCTCCACATCAGCATTAGCAGCAAAAAACTCAGAAACTAATACAAAGACTAGCGAAATTAACTCAAAAGCTAGTGAAGACGCTGCTAAGCTAGCTCAGCAAGGTGCATCAGATAGCGCGAACACAGCTACGCAAGCGATGACCACAATACAGGGTCTTAAGTCCGATGTTGAACAGCTTAAAGCTGACACTCAGACCATTAAAGAAGGTGCGGCGACAGAGATTAGAGCAGCTAAGACGGAGGCAGTAGGAGCAATTGACACAGCTAAGGTAAACGCAATTGCTGAAATCACCCCGTTAAAACAAGCTGCGGAAGACGCTGCCACCT…
	pUC18-ltfAB290_2	PCR amplification of a 2254 bp fragment of ltf from evolved phages φ37_AB290_2 with primers OMD22_392 & OMD22_395. Digestion with PstI and XbaI. Ligation into pUC18 using the corresponding sites.Transformation into S.Tm Δφ galE496 (MDBZ0942). Sanger sequencing with primers OMD21_753, OMD21_754 and OMD22_311	pUC18	MDZ0942	CTGCAGATTCCGCTGCCTCTGCTTCTGACTCCAAAGGATTCAGGGATGAAGCAGAAGCATTCGCTGCACAAGCCTCCACATCAGCATTAGCAGCAAAAAACTCAGAAACTAATACAAAGACTAGCGAAATTAACTCAAAAGCTAGTGAAGACGCTGCTAAGCTAGCTCAGCAAGGTGCATCAGATAGCGCGAACACAGCTACGCAAGCGATAACCACAATACAGGGTCTTAAGTCCGATGTTGAACAGCTTAAAGCTGACACTCAGACCATTAAAGAAGGTGCGGCGACAGAGATTAGAGCAGCTAAGACGGAGGCAGTAGGAGCAATTGACACAGCTAAGGTAAACGCAATTGCTGAAATCACCCCGTTAAAACAAGCTGCGGAAGACGCTGCCACCT…
	pUC18-ltfAB288_1	PCR amplification of a 3269 bp fragment of ltf from evolved phages φ37_AB288_1 with primers OMD22_400 & OMD23_001. Digestion with SalI and EcoRI. Ligation into pUC18 using the corresponding sites.Transformation into S.Tm Δφ galE496 (MDBZ0942). Sanger sequencing with primers OMD21_753, OMD21_754, OMD22_289, OMD22_311 and OMD22_312	pUC18	MDZ0942	CTGCAGGTCGACGGAACTGTTACTGCGGATAAGATTGTGGCAGGAAATGCCTTCTTATCACAAATCGGTGTTAATATAATCTACGATAGAAATGCTGCGTTATCAGGGAACCCTGAAGCATACTACAAGATGAAGATAGACCTAAATAGTGGGTATATCCATATAAGGTAATTATAATGAGTACAGAAAACCGAGTTATTGATATTGTTGTTGATGAGAAAGTACCTTATGGTCTTATCATGCAGTTTATGGATGTTGATGACAGTGTATATCCACCAACAGAAGTTCCTGTTAACTTAACCGGATATTCACTCCGAGGAACTATTAAATCTAGTCTAGATGAGAACGCCGAGGTTCTAGCTAATTTTAAAACTCATATTATTGATGCTACTCAAGGTG…
		aRelevant antibiotic resistances are indicated byR. Ap, ampicillin; Cm, chloramphenicol; Km, kanamycin; P, promoter; ori, origin of replication or of transfer (T); aphT, kanamycin resistant gene; cat, chloramphenicol resistance gene; frt, FLP recognition target sites.

### Sheet: Oligonucleotides
	Identifier	Name	Sequence 5'->3' a	Purpose
	Del_wzyB_up	Del_wzyB_up	TTCTAAAGGCTCTATATGCTTATAATTTCATACATTGCATTATGCTGTGCAGGCTGGAGCTGCTTC	wzyB deletion by λ red recombineering
	Del_wzyB_dw	Del_wzyB_dw	TTGCCGCCGTATAACTTATTTATTGTTTCTTAGTAAAACGAATCTCATATGAATATCCTCCTTAG	wzyB deletion by λ red recombineering
	Ver_wzyB_up	Ver_wzyB_up	CCAACAAGCTTTACAGGAAC	wzyB deletion verification
	Ver_wzyB_dw	Ver_wzyB_dw	GATTCAGAATATCTTGCCAGA	wzyB deletion verification
	OMD19_001	Del_opvAB_up	CGCAGAGTTTATCTCTGCGCAATGTTCATGCGCGGTCATTTGTGTAGGCTGGAGCTGCTTC	opvAB deletion by λ red recombineering
	OMD19_002	Del_opvAB_dw	TTTCCTTTAAAATACTCGAATTCTTATGTGTGGGTTTTATCATATGAATATCCTCCTTAG	opvAB deletion by λ red recombineering
	OMD19_003	Ver_opvAB_up	GCCTGATACTTTTACTCTTCG	opvAB deletion verification
	OMD19_004	Ver_opvAB_dw	TACCGATCGATATAACCAGTG	opvAB deletion verification
	OMD20_040	pFOK_TpR_GibV_fw	GTCAACTGGGTTCGTGCTTCGCTTGCTGTCCATAAAACCG	Sequencing in pFOK
	OMD20_177	ver_ssaV_fw	GTCAGATACTCAAGCAAACCTTCTTAGACGAAG	ssaV deletion verification
	OMD20_178	ver_ssaV_rv	GTAAAAGGAGATAGCAAAGCTTTGCTGCCATTAATC	ssaV deletion verification
	OMD20_272	Ver_btuB_up	CGGGAAGTCATCATTTCTGC	btuB deletion verification
	OMD20_273	Ver_btuB_dw	GGGAAGTGAGACCGTACTG	btuB deletion verification
	OMD20_274	Del_btuB_up	ATGATTAAAAAAGCTACGCTGCTGACGGCGTTCTCCGTCACGGCCTTTTCTGTAGGCTGGAGCTGCTTCG	btuB deletion by λ red recombineering
	OMD20_275	Del_btuB_dw	GTGACCGGATATGCAACCGTAAGATCCCATAAACTGACGCCGCCCATTTTATGGGAATTAGCCATGGTCC	btuB deletion by λ red recombineering
	OMD21_753	M13_-40_long	GGTTTTCCCAGTCACGACG	Sequencing in pUC18
	OMD21_754	M13_REV_long	CACAGGAAACAGCTATGACCATG	Sequencing in pUC18 and pFOK
	OMD22_011	opvAB_gfp_up	ATATCGTATTGAGAAAAAGACAATGAATGACCGCGCATGATAAGAAGGAGATATACATATGAG	Construction of opvAB-gfp chromosomal fusion
	OMD22_012	opvAB_gfp_down	TCTTCGACACATTTCAGCGCAGAGTTTATCTCTGCGCAATGTGTAGGCTGGAGCTGCTTC	Construction of opvAB-gfp chromosomal fusion
	OMD22_013	opvAB_gfp_ver_up	CCGGTCTCTTATGTAAGAGG	opvAB-gfp verification
	OMD22_014	opvAB_gfp_ver_down	GGAATTACCATGCGGTCTTC	opvAB-gfp verification
	OMD22_016	gtrABC_gfp_down	TTACCCATTGGTGGCGGGGAACATTAATTATACATGAATGTGTAGGCTGGAGCTGCTTC	Construction of gtrABC-lacZchromosomal fusion
	OMD22_018	gtrABC_gfp_ver_down	GGTGCATTGCGACTTCTTGC	gtrABC-lacZ verification
	OMD22_050	lacZ-cat-gtrC_FW	CGGTCGCTACCATTACCAGTTGGTCTGGTGTCAAAAATAACATATGAATATCCTCCTTAG	Construction of gtrABC-lacZchromosomal fusion
	OMD22_051	lacZ-cat-gtrC_Ver1	AGGCACATGGCTGAATATCG	gtrABC-lacZ verification
	OMD22_030	pFOK_opv_on_FW_BamHI	ACGTGGATCCGGGCAGGTCTGATCATGATG (BamHI)	construction of pFOK-opvABON
	OMD22_031	pFOK_opv_on_Rv_NotI	ACGTGCGGCCGCTGCCGCCATTTTATCGACAC (NotI)	construction of pFOK-opvABON
	OMD22_289	Phi37_LTF_Fw1	CAATTCTTTCCGTATTATGGAAGG	Sanger Sequencing of φ37 ltf
	OMD22_311	Phi37_LTF_Fw3	GTGCTCGCAACAACATCGGG	Sanger Sequencing of φ37 ltf
	OMD22_312	Phi37_LTF_REV2	AATCTACACGAGCGGCGTAC	Sanger Sequencing of φ37 ltf
	OMD22_392	LSF_Up_A	ACGTCTGCAGATTCCGCTGCCTCTGCTTCTG (pstI)	φ37 ltf variants cloning into pUC18
	OMD22_395	LSF_Dw_B	ACGTTCTAGACAAAACCCTGGACAGACGCC (XbaI)	φ37 ltf variants cloning into pUC18
	OMD22_400	LSF_Up_A_SalI	ACGTGTCGACGGAACTGTTACTGCGGATAAG (SalI)	φ37 ltf variants cloning into pUC18
	OMD23_001	LSF_Dw_B_EcoRI	ACGTGAATTCAAAACCCTGGACAGACGCC (EcoRi)	ltf variants cloning into pUC18
	aRelevant restriction sites are underlined and indicated

### Sheet: Bacterial Strains
	MDBZ Collection ID	Description, genotypea		Origin/reference/ Genbank accession (when available)	Name in figures and text	Strain usage in the figures:	Sequenced with
	Escherichia coli
	MDBZ0200	RP4-2-Tc::[ΔMu1::aac(3)IV-ΔaphA-Δnic35-ΔMu2::zeo],ΔdapA::(erm-pir), ΔrecA, ΔmcrA Δ(mrr-hsdRMS-mcrBC) aac(3)IV::lacIq,DAP auxotroph		Harms et al., 2017			NO
	Salmonella enterica serovar Typhimurium (S.Tm)
	MDBZ0000	SL1344 WT SB300, SmR		Hoiseth et al., 1981/ NC_016810	S.Tm WT	1B, 1C 1G, 1I, 3A, 3C, 3D, 3E, S1C, S1E, S1G, S1H, S3B, S3D, S4B, S5C, S6	Illumina
	MDBZ0167	SL1344 WT ΔoafA gtrC(a)::cat; CmR, SmR		Diard et al., 2021			No
	MDBZ0199	14028 carrying four GATC→CATG mutations in opvAB promoter, constitutive expression of opvAB (opvABON)		Strain SV6401 from J. Casadesus, from Cota et al., 2012			No
	MDBZ0423	14028 ΔhilD ΔssaV::aphT p4Vir-1 pM972; CmR , KmR, ApR		Bakkeren et al., 2022			No
	MDBZ0940	4/74 ∆Φ (∆Gifsy-1 ∆SopEΦ∆P4-like ∆ST64B ∆Gifsy-2), prophage-cured strain; SmR		Hinton Lab, JH4180, Rodwell et al., 2021			No
	MDBZ0942	4/74 ∆Φ (∆Gifsy-1 ∆SopEΦ∆P4-like ∆ST64B ∆Gifsy-2), aphT-galE496 prophage-cured strain; SmR, KmR		Hinton Lab	S.Tm 4/74 ∆Φ galE496	S5B	No
	MDBZ1296	4/74 gtrABC(a)-lacZ chromosomal transcriptional fusions; SmR		Gift from M. Van der Woude, Broadbent et al., 2010			No
			Construction
	MDBZ0685	SL1344 btuB::cat; SmR, CmR	PCR amplification of cat from pKD3 with primers OMD20_274 & OMD20_275, λ red recombineering in SL1344 WT, P22 phage transduction into SL1344 WT, PCR/Seq. check with primers OMD20_272 & OMD20_273	This study	S.Tm ΔbtuB	1B, 1C, S1H	Illumina
	MDBZ0690	SL1344 wzyB::cat; SmR, CmR	PCR amplification of cat from pKD3 with primers Del_wzyB_up and Del_wzyB_dw, λ red recombineering in SL1344 WT, PCR/Seq. check with primers Ver_wzyB_up & Ver_wzyB_dw	This study	S.Tm ΔwzyB	S1H, S6	Illumina
	MDBZ0834	SL1344 ssaV::aphT; SmR, KmR	P22 phage transduction of ssaV::aphT from MDBZ0423 into SL1344 WT (MDBZ0000), PCR/Seq. check with primers OMD20_177 & OMD20_178	This study		2B, 2D 4B, 4D, S2, S7	Illumina
	MDBZ1067	SL1344 gtrC(a)::cat; SmR, CmR	P22 phage transduction of gtrC(a)::cat of MDBZ0167 into SL1344 WT	This study	S.Tm ΔgtrC		No
	MDBZ1082	SL1344 WT pgtrABC (gtrABC constitutively expressed: gtrABCON); SmR, ApR	Transformation of SL1344 WT with plasmid pgtrABC	This study	S.Tm gtrABCON	1B, 1C, S1C, S1D	No
	MDBZ1083	SL1344 WT pM965 (gfp constitutively expressed ); SmR, ApR	Transformation of SL1344 WT with plasmid pM965	This study	S.Tm WT + Vector	1B	No
	MDBZ1087	SL1344 ΔgtrC(a); SmR	cat (CmR) cassette flipped out from MDBZ1067 using pCP20, PCR/Seq. check with primers OMD22_018 & OMD22_051	This study	S.Tm ΔgtrC	1G, 1I, S1G, S3B, S3E	No
	MDBZ1269	SL1344 opvAB-gfp-aphT; SmR, KmR	PCR amplification of gfp-aphT from pNAW52 with primers OMD22_011 & OMD22_012, λ red recombineering in SL1344 WT, P22 phage transduction into SL1344 WT, PCR/Seq. check with primers OMD22_013 & OMD22_014	This study			No
	MDBZ1272	SL1344 opvAB::cat; SmR, CmR	PCR amplification of cat from pKD3 with primers OMD19_001 & OMD19_002 , λ red recombineering in SL1344 WT, P22 phage transduction into SL1344 WT, PCR/Seq. check with primers OMD19_003 & OMD19_004	This study	S.Tm ΔopvAB	1G,1I, S1G	No
	MDBZ1273	SL1344 ΔgtrC(a) opvAB::cat; SmR, CmR	P22 phage transduction of opvAB::cat of MDBZ1272 into MDBZ1087	This study	S.Tm ΔgtrC ΔopvAB	1D, 1G,1I, 3D, S1G, S1H, S3B, S3G	Nanopore
	MDBZ1282	SL1344 opvAB-gfp-frt; SmR	aphT (KmR) cassette flipped out from MDBZ1269 using pCP20, PCR/Seq. check with primers OMD22_013 & OMD22_014	This study			No
	MDBZ1292	SL1344 gtrC(a)::cat opvAB-gfp-frt; SmR	P22 phage transduction of gtrC(a)::cat of MDBZ1067 into MDBZ1282	This study	S.Tm ΔgtrC (opvAB-gfp)	1D, 1F, S1A	No
	MDBZ1303	SL1344 carrying four GATC→CATG mutations in opvAB promoter, constitutive expression of opvAB(opvABON)	Mobilization of suicide plasmid pFOK-opvABON from E. coli JKe201 into SL1344 WT (MDBZ0000), selection on Km and meroploid resulation according to Cianfanelli et al., 2020. PCR/Seq. check with primers OMD22_030 & OMD22_031	This study	S.Tm opvABON	1B, 1C, S1C, S1D	No
	MDBZ1327	SL1344 gtrABC(a)-lacZ-cat; SmR, CmR	PCR amplification of cat from pKD3 with primers OMD22_16 and OMD22_50, λ red recombineering in MDBZ1296, P22 phage transduction into SL1344 WT (MDBZ0000), PCR/Seq. check with primers OMD22_018 & OMD22_051	This study			No
	MDBZ1336	SL1344 gtrABC(a)-lacZ-frt; SmR	cat (CmR) cassette flipped out from MDBZ1327 using pCP20, PCR/Seq. check with primers OMD22_018 & OMD22_051	This study	S.Tm gtrABC-lacZ	S1H	No
	MDBZ1337	SL1344 opvAB-gfp-frt gtrABC(a)-lacZ-frt; SmR, CmR	P22 phage transduction of gtrABC-lacZ-cat from MDBZ1327 into MDBZ1282, cat (CmR) cassette flipped out using pCP20, PCR/Seq. check with primers OMD22_018 and OMD22_051	This study	S.Tm WT (gtrABC-lacZ opvAB-gfp)	1D, 1E, 1F, S1A, S1B	No
	MDBZ1350	SL1344 ΔgtrC(a) opvAB::cat ssaV::aphT; SmR, KmR, CmR	P22 phage transduction of ssaV::aphT from MDBZ0834 into MDBZ1273	This study	S.Tm* ΔgtrC ΔopvAB	2B, 2D, S2	No
	MDBZ1365	SL1344 gtrABC-lacZ-frt opvAB::cat; CmR, SmR	P22 phage transduction of opvAB::cat of MDBZ1272 into MDBZ1336	This study	S.Tm ΔopvAB (gtrABC-lacZ)	1D, 1E, 1G, 1I, S1G, S3B, S3F	No
	MDBZ1368	SL1344 opvABON pgtrABC; SmR, ApR	Transformation of MDBZ1303 with plasmid pgtrABC	This study	S.Tm gtrABON opvABON	1B	No
	MDBZ1440	SL1344 ΔgtrC(a) ΔopvAB; SmR	cat (CmR) cassette flipped out from MDBZ1272 using pCP20, PCR/Seq. check with primers OMD19_003 & OMD19_004	This study			No
	MDBZ1561	SL1344 ΔgtrC(a) ΔopvAB pgtrABC (gtrABCON); ApR, SmR, CmR	Transformation of MDBZ1440 with plasmid pgtrABC	This study	S.Tm gtrABCON	3C, 3D, S1A, S1H, S5B, S5C	No
	MDBZ1582	SL1344 ΔgtrC(a) opvABON; SmR	Mobilization of suicide plasmid pFOK-opvABON from E. coli JKe201 into SL1344 ΔgtrC (MDBZ1087), selection on Km and meroploid resulation according to Cianfanelli et al., 2020. PCR/Seq. check with primers OMD22_030 & OMD22_031	This study	S.Tm opvABON	3D, S1H, S4B, S5C	No
	MDBZ1685	4/74 ∆Φ, aphT-galE496 pUC18-ltfAB287_6; SmR, KmR, ApR	Transformation of MDBZ0942 with plasmid pUC18-ltfAB287_6	This study		S5B	No
	MDBZ1686	4/74 ∆Φ, aphT-galE496 pUC18-ltfAB291_7; SmR, KmR, ApR	Transformation of MDBZ0942 with plasmid pUC18-ltfAB291_7	This study		S5B	No
	MDBZ1702	4/74 ∆Φ, aphT-galE496 pUC18-ltfAB290_3; SmR, KmR, ApR	Transformation of MDBZ0942 with plasmid pUC18-ltfAB290_3	This study		S5B	No
	MDBZ1703	4/74 ∆Φ, aphT-galE496 pUC18-ltfAB288_9; SmR, KmR, ApR	Transformation of MDBZ0942 with plasmid pUC18-ltfAB288_9	This study		S5B	No
	MDBZ1704	4/74 ∆Φ, aphT-galE496 pUC18-ltfAB290_2; SmR, KmR, ApR	Transformation of MDBZ0942 with plasmid pUC18-ltfAB290_2	This study		S5B	No
	MDBZ1705	4/74 ∆Φ, aphT-galE496 pUC18-ltfAB288_1; SmR, KmR, ApR	Transformation of MDBZ0942 with plasmid pUC18-ltfAB288_1	This study		S5B	No
	Other Salmonella Serovars
	MDBZ1624	S. enterica serovar Enteritidis M1512, ssaV::cat		Strain M1512, Suar et al., 2009	S.Enteritidis	S6	Nanopore
	MDBZ1625	S. enterica serovar Anatum SARB2 WT		SARB collection, Boyd et al., 1993	S.Anatum	S6	Nanopore
	MDBZ1626	S. enterica serovar Choleraesuis SARB4 WT		SARB collection, Boyd et al., 1993	S.Choleraesuis	S6	Nanopore
	MDBZ1627	S. enterica serovar Gallinarum SARB21 WT		SARB collection, Boyd et al., 1993	S.Gallinarum	S6	Nanopore
	MDBZ1628	S. enterica serovar Limete SARB47 WT		SARB collection, Boyd et al., 1993	S.Limete	S6	Nanopore
	MDBZ1629	S. enterica serovar Senftenberg SARB59 WT		SARB collection, Boyd et al., 1993	S.Senftenberg	S6	Nanopore
	MDBZ1630	S. enterica serovar Newport WT		Emma Slack's lab	S.Newport	3E, S6	Nanopore
		aRelevant antibiotic resistances are indicated by R: Ap, ampicillin; Cm, chloramphenicol; Km, kanamycin, Sm, streptomycin; DAP, 1,6-diaminopimelic acid. The residual 84 bp scar sequence from pKD4 & pKD3 is indicated by frt (FLP recognition target site), “aphT” denotes the presence of a frt-aphT-frt module (KmR) from pKD4 and "cat " denotes the presence of a frt-cat-frt module (CmR) from pKD3. Pla…

### Sheet: Bacteriophages
	Phage ID	Description, genotype and construction		Reference	Sequenced with
	P22 HT	P22 HT 105/1 int-201 high-efficiency transducing phage		Schmieger, 1972	NO
	Φ37	Φ37 WT ancestral phage isolated from sewage water, Basel 2020		Diard et al., 2021	Illumina
	Phage Φ37 variant		Isolated from or construction
	Φ37_AB291_A	ltf S469Y, E556G	ltf mutant isolated from mouse AB291 infected with S.Tm MDBZ0834 (ΔssaV)	This study	Illumina
	Φ37_AB291_B	ltf ΔA56-A97, H468Y, I478L, E556G	ltf mutant isolated from mouse AB291 infected with S.Tm MDBZ0834	This Study	Illumina
	Φ37_AB287_1	ltf S469Y, L526F, S538R	ltf mutant isolated from mouse AB287 infected with S.Tm MDBZ0834	This study	Illumina
	Φ37_AB287_6	ltf G456S, H468Y, S469Y, I478L, L526F, S538R	ltf mutant isolated from mouse AB287 infected with S.Tm MDBZ0834	This Study	Illumina
	Φ37_AB288_1	ltf ΔA56-A97, H468Y, S522C, E556G	ltf mutant isolated from mouse AB288 infected with S.Tm MDBZ0834	This study	Illumina
	Φ37_AB288_9	ltf S469F, C512G, M555I, E556G	ltf mutant isolated from mouse AB288 infected with S.Tm MDBZ0834	This Study	Illumina
	Φ37_AB289_1	ltf ΔA56-A97, H468Y, S522C, E556G	ltf mutant isolated from mouse AB289 infected with S.Tm MDBZ0834	This study	Illumina
	Φ37_AB290_2	ltf M254I, S469F, Y490H, E556G	ltf mutant isolated from mouse AB290 infected with S.Tm MDBZ0834	This Study	Illumina
	Φ37_AB290_3	ltf ΔA56-A97, H468Y, I478L, S522C, E556G	ltf mutant isolated from mouse AB290 infected with S.Tm MDBZ0834	This study	Illumina
	Φ37_AB291_7	ltf S469Y, A511G, E556G	ltf mutant isolated from mouse AB291 infected with S.Tm MDBZ0834	This Study	Illumina
	Φ37_AB340_2	ltf S190P, S469F, G491A, S522C, L526F, Q563R	ltf mutant isolated from mouse AB340 infected with S.Tm MDBZ0834	This study	Illumina
	Φ37_AB341_1	ltf S469Y, C512G, M555I, Q563R	ltf mutant isolated from mouse AB341 infected with S.Tm MDBZ0834	This Study	Illumina
	Φ37_AB342_4	ltf AAESSAAAKTSETNALESS repeat, S469Y, G491A, L526F, M533V, P621T	ltf mutant isolated from mouse AB342 infected with S.Tm MDBZ0834	This study	Illumina
	Φ37_AB292_6	ltf S469Y	ltf mutant isolated from mouse AB292 infected with S.Tm MDBZ1350 (ΔssaV ΔgtrC ΔopvAB)	This Study	Illumina
	Φ37_AB293_7	ltf S469Y	ltf mutant isolated from mouse AB293 infected with S.Tm MDBZ1350	This study	Illumina
	Φ37_AB294_1	ltf S469Y E556G	ltf mutant isolated from mouse AB294 infected with S.Tm MDBZ1350	This Study	Illumina
	Φ37_AB295_1	ltf S469Y	ltf mutant isolated from mouse AB295 infected with S.Tm MDBZ1350	This study	Illumina
	Φ37_AB295_6	ltf S469F	ltf mutant isolated from mouse AB295 infected with S.Tm MDBZ1350	This Study	Illumina
	Φ37_AB296_1	ltf S469Y	ltf mutant isolated from mouse AB296 infected with S.Tm MDBZ1350	This study	Illumina
	Φ37_AB343_1	ltf S469Y	ltf mutant isolated from mouse AB343 infected with S.Tm MDBZ1350	This Study	Illumina
	Φ37_AB344_1	ltf S469Y	ltf mutant isolated from mouse AB344 infected with S.Tm MDBZ1350	This study	Illumina
	Φ37_AB345_1	ltf S469Y	ltf mutant isolated from mouse AB345 infected with S.Tm MDBZ1350	This Study	Illumina
	Φ37_AB287_6(R)	ltf G456S, H468Y, S469Y, I478L, L526F, S538R	Re-constructed ltf mutant by recombination in S.Tm MDBZ1685	This study	Illumina
	Φ37_AB288_1(R)	ltf ΔA56-A97, H468Y, S522C, E556G	Re-constructed ltf mutant by recombination in S.Tm MDBZ1705	This Study	Illumina
	Φ37_AB288_9(R)	ltf S469F, C512G, M555I, E556G	Re-constructed ltf mutant by recombination in S.Tm MDBZ1703	This study	Illumina
	Φ37_AB290_2(R)	ltf M254I, S469F, Y490H, E556G	Re-constructed ltf mutant by recombination in S.Tm MDBZ1704	This Study	Illumina
	Φ37_AB290_3(R)	ltf ΔA56-A97, H468Y, I478L, S522C, E556G	Re-constructed ltf mutant by recombination in S.Tm MDBZ1702	This study	Illumina
	Φ37_AB291_7(R)	ltf S469Y, A511G, E556G	Re-constructed ltf mutant by recombination in S.Tm MDBZ1686	This Study	Illumina
		a "ltf" lateral tail fiber protein gene. For full genotype, and mutations see Supplementary_Dataset_S2.
