## Supplementary material for "Phenotypic heterogeneity drives phage-bacteria coevolution in the intestinal tract": Dataset S2

### Sheet: btuB sequencing
	experiment	Mouse number	clone ID	Background	mutation in btuB (position in SL1344 genome, Genebank NC_016810.1)	Data presented
	3 days in vivo evolution	AB736	D	WT + φ37	single bp (G) insertion after 4371158	Figure S3D
		AB738	A	WT + φ37	single bp deletion at position 4369707
		AB755	A	ΔgtrC + φ37	12 bp deletion (4370775 - 4370786)	Figure S3E
		AB750	A	ΔgtrC + φ37	C -> T SNP at position 4370178
		AB751	A	ΔgtrC + φ37	10 bp deletion (4370894 - 4370903)
		AB752	E	ΔgtrC + φ37	10 bp duplication (4370894- 4370903) after 4370903
		AB753	B	ΔgtrC + φ37	158 bp duplication (4369737-4369894) after 4369894
		AB754	A	ΔgtrC + φ37	1 bp deletion at position 4370954
		AB760	A	ΔgtrC + φ37	52 bp deletion (4370317 - 4370368)
		AB761	A	ΔgtrC + φ37	C -> A SNP at position 4370308
			B
		AB762	G	ΔgtrC + φ37	11 bp duplication (4371289 - 4371299) before 4371300
		AB800	B	ΔgtrC ΔopvAB + φ37	two bp (CA) duplication (4370020-4370021) before 4370022	Figure S3G
			C
			J
		AB801	B	ΔgtrC ΔopvAB + φ37	G -> A SNP at position 4370899
			I		single bp deletion at position 4370352
			T		10 bp deletion (4370894 - 4370903)
		AB802	E	ΔgtrC ΔopvAB + φ37	10 bp deletion (4370894 - 4370903)
			M
			S
		AB803	A	ΔgtrC ΔopvAB + φ37	A -> C SNP at position 4371124
			F		G -> T SNP at position 4370874
			G
			Q
		AB804	A	ΔgtrC ΔopvAB + φ37	single bp insertion after position 4369707
			H
			S
		AB842	B	ΔgtrC ΔopvAB + φ37	370 bp deletion (4370208 - 4370577)
			F		893 bp deletion (4369787 - 4370679)
			P		11 bp deletion (4370591 - 4370601)
		AB843	C	ΔgtrC ΔopvAB + φ37	893 bp deletion (4369787 - 4370679)
			H
			R		single bp deletion at position 4370807
		AB844	N	ΔgtrC ΔopvAB + φ37	28 bp duplication (4370578 - 4370605) before 4370606
			S		single bp deletion at position 4370047
		AB845	G	ΔgtrC ΔopvAB + φ37	12 bp deletion (4370775 - 4370786)
			K		single bp deletion at position 4370047
			Q		12 bp deletion (4370775 - 4370786)
		AB846	E	ΔgtrC ΔopvAB + φ37	C -> T snip at position 4369791
			L		G -> A SNP at position 4371133
			P
		AB847	F	ΔgtrC ΔopvAB + φ37	G -> A SNP at position 4371133
			M
			T		52 bp deletion (4370317 - 4370368)
	in vitro growth curve	replicate B	B7	ΔgtrC ΔopvAB + φ37	7 bp duplication (4369942 - 4369948)	Figure 1D
		replicate C	C6		1 bp deletion at position 4369565
		replicate C	C10		1 bp deletion at position 4369565
		replicate C	C13		1 bp deletion at position 4369565
	in vitro passage	replicate 1	B	ΔgtrC ΔopvAB + φ37	1 bp deletion at position 4370548	Figure S1
		replicate 2	B		383 bp deletion (4370189 - 4370571)
		replicate 3	A		1 bp deletion at position 4370361

### Sheet: ltf PCR sequencing
		Evolved phages isolated from mice infected with S. Tm WT																		Evolved phages isolated from mice infected with S. Tm ΔgtrC ΔopvAB
		Lateral tail fiber protein residues																		Lateral tail fiber protein residues
Mouse Id/Day	φ37 WT	H468	S469	I478	Y490	G491	A511	C512	S522	L526	M533	S538	M555	E556	Q563	Whole genome sequenced		Mouse Id/Day	φ37 WT	H468	S469	I478	Y490	G491	A511	C512	S522	L526	M533	S538	M555	E556	Q563	Whole genome sequenced
Mouse AB287 Day 10	φ37_AB287_1*	-	S469Y	-	-	-	-	-	-	L526F	-	S538R	-	-	-	YES		Mouse AB 292 Day 8	φ37_AB292_1	-	-	-	-	-	-	-	-	-	-	-	-	-	-	NO
	φ37_AB287_2	-	S469Y	-	-	-	-	-	-	L526F	-	S538R	-	-	-	NO			φ37_AB292_2	-	-	-	-	-	-	-	-	-	-	-	-	-	-	NO
	φ37_AB287_3	-	S469Y	-	-	-	-	-	-	L526F	-	S538R	-	-	-	NO			φ37_AB292_3	-	-	-	-	-	-	-	-	-	-	-	-	-	-	NO
	φ37_AB287_4	-	S469Y	-	-	-	-	-	-	L526F	-	S538R	-	-	-	NO			φ37_AB292_4	-	-	-	-	-	-	-	-	-	-	-	-	-	-	NO
	φ37_AB287_5	-	S469Y	-	-	-	-	-	-	L526F	-	S538R	-	-	-	NO			φ37_AB292_5	-	-	-	-	-	-	-	-	-	-	-	-	-	-	NO
	φ37_AB287_6	H468Y	S469Y	I478L	-	-	-	-	-	L526F	-	S538R	-	-	-	YES			φ37_AB292_6	-	S469Y	-	-	-	-	-	-	-	-	-	-	-	-	YES
	φ37_AB287_7	-	S469Y	-	-	-	-	-	-	L526F	-	S538R	-	-	-	NO			φ37_AB292_7	-	-	-	-	-	-	-	-	-	-	-	-	-	-	NO
	φ37_AB287_8	-	S469Y	-	-	-	-	-	-	L526F	-	S538R	-	-	-	NO			φ37_AB292_8	-	-	-	-	-	-	-	-	-	-	-	-	-	-	NO
	φ37_AB287_9	-	S469Y	-	-	-	-	-	-	L526F	-	S538R	-	-	-	NO			φ37_AB292_9	-	-	-	-	-	-	-	-	-	-	-	-	-	-	NO
	φ37_AB287_10	-	S469Y	-	-	-	-	-	-	L526F	-	S538R	-	-	-	NO			φ37_AB292_10	-	-	-	-	-	-	-	-	-	-	-	-	-	-	NO
Mouse AB288 Day 8	φ37_AB288_1	H468Y	-	-	-	-	-	-	S522C	-	-	-		E556G	-	YES		Mouse AB 293 Day 3	φ37_AB293_1	-	S469Y	-	-	-	-	-	-	-	-	-	-	-	-	NO
	φ37_AB288_2	H468Y	-	-	-	-	-	-	S522C	-	-	-		E556G	-	NO			φ37_AB293_2	-	S469Y	-	-	-	-	-	-	-	-	-	-	-	-	NO
	φ37_AB288_3	H468Y	-	-	-	-	-	-	S522C	-	-	-		E556G	-	NO			φ37_AB293_3	-	S469Y	-	-	-	-	-	-	-	-	-	-	-	-	NO
	φ37_AB288_4	H468Y	-	-	-	-	-	-	S522C	-	-	-		E556G	-	NO			φ37_AB293_4	-	S469Y	-	-	-	-	-	-	-	-	-	-	-	-	NO
	φ37_AB288_5	H468Y	-	-	-	-	-	-	S522C	-	-	-		E556G	-	NO			φ37_AB293_5	-	S469Y	-	-	-	-	-	-	-	-	-	-	-	-	NO
	φ37_AB288_6	H468Y	-	-	-	-	-	-	S522C	-	-	-		E556G	-	NO			φ37_AB293_6	-	S469Y	-	-	-	-	-	-	-	-	-	-	-	-	NO
	φ37_AB288_7	H468Y	-	-	-	-	-	-	S522C	-	-	-		E556G	-	NO			φ37_AB293_7	-	S469Y	-	-	-	-	-	-	-	-	-	-	-	-	YES
	φ37_AB288_8	H468Y	-	-	-	-	-	-	S522C	-	-	-		E556G	-	NO			φ37_AB293_8	-	S469Y	-	-	-	-	-	-	-	-	-	-	-	-	NO
	φ37_AB288_9	-	S469F	-	-	-	-	C512G	-	-	-	-	M555I	E556G	-	YES			φ37_AB293_9	-	S469Y	-	-	-	-	-	-	-	-	-	-	-	-	NO
	φ37_AB288_10	H468Y	-	-	-	-	-	-	S522C	-	-	-		E556G	-	NO			φ37_AB293_10	-	S469Y	-	-	-	-	-	-	-	-	-	-	-	-	NO
Mouse AB289 Day 10	φ37_AB289_1	H468Y	-	-	-	-	-	-	S522C	-	-	-	-	E556G	-	YES		Mouse AB 294 Day 9	φ37_AB294_1	-	S469Y	-	-	-	-	-	-	-	-	-	-	E556G	-	YES
	φ37_AB289_2	H468Y	-	-	-	-	-	-	S522C	-	-	-	-	E556G	-	NO			φ37_AB294_2	-	S469Y	-	-	-	-	-	-	-	-	-	-	E556G	-	NO
	φ37_AB289_3	H468Y	-	-	-	-	-	-	S522C	-	-	-	-	E556G	-	NO			φ37_AB294_3	-	S469Y	-	-	-	-	-	-	-	-	-	-	E556G	-	NO
	φ37_AB289_4	H468Y	-	-	-	-	-	-	S522C	-	-	-	-	E556G	-	NO			φ37_AB294_4	-	S469Y	-	-	-	-	-	-	-	-	-	-	E556G	-	NO
	φ37_AB289_5	H468Y	-	-	-	-	-	-	S522C	-	-	-	-	E556G	-	NO			φ37_AB294_5	-	S469Y	-	-	-	-	-	-	-	-	-	-	E556G	-	NO
	φ37_AB289_6	H468Y	-	-	-	-	-	-	S522C	-	-	-	-	E556G	-	NO			φ37_AB294_6	-	S469Y	-	-	-	-	-	-	-	-	-	-	-	-	NO
	φ37_AB289_7	H468Y	-	-	-	-	-	-	S522C	-	-	-	-	E556G	-	NO			φ37_AB294_7	-	S469Y	-	-	-	-	-	-	-	-	-	-	E556G	-	NO
	φ37_AB289_8	H468Y	-	-	-	-	-	-	S522C	-	-	-	-	E556G	-	NO			φ37_AB294_8	-	S469Y	-	-	-	-	-	-	-	-	-	-	E556G	-	NO
	φ37_AB289_9	H468Y	-	-	-	-	-	-	S522C	-	-	-	-	E556G	-	NO			φ37_AB294_9	-	S469Y	-	-	-	-	-	-	-	-	-	-	E556G	-	NO
	φ37_AB289_10	H468Y	-	-	-	-	-	-	S522C	-	-	-	-	E556G	-	NO			φ37_AB294_10	-	S469Y	-	-	-	-	-	-	-	-	-	-	E556G	-	NO
Mouse AB290 Day 10	φ37_AB290_1	H468Y	-	-	-	-	-	-	S522C	-	-	-	-	E556G	-	NO		Mouse AB 295 Day 3	φ37_AB295_1	-	S469Y	-	-	-	-	-	-	-	-	-	-	-	-	Yes
	φ37_AB290_2	-	S469F	-	Y490H	-	-	-	-	-	-	-	-	E556G	-	YES			φ37_AB295_2	-	S469Y	-	-	-	-	-	-	-	-	-	-	-	-	NO
	φ37_AB290_3	H468Y	-	I478L	-	-	-	-	S522C	-	-	-	-	E556G	-	YES			φ37_AB295_3	-	S469Y	-	-	-	-	-	-	-	-	-	-	-	-	NO
	φ37_AB290_4	-	S469F	-	Y490H	-	-	-	-	-	-	-	-	E556G	-	NO			φ37_AB295_4	-	S469Y	-	-	-	-	-	-	-	-	-	-	-	-	NO
	φ37_AB290_5	-	S469F	-	Y490H	-	-	-	-	-	-	-	-	E556G	-	NO			φ37_AB295_5	-	S469Y	-	-	-	-	-	-	-	-	-	-	-	-	NO
	φ37_AB290_6	-	S469F	-	Y490H	-	-	-	-	-	-	-	-	E556G	-	NO			φ37_AB295_6	-	S469F	-	-	-	-	-	-	-	-	-	-	-	-	NO
	φ37_AB290_7	-	S469F	-	Y490H	-	-	-	-	-	-	-	-	E556G	-	NO			φ37_AB295_7	-	S469Y	-	-	-	-	-	-	-	-	-	-	-	-	NO
	φ37_AB290_8	H468Y	-	I478L	-	-	-	-	S522C	-	-	-	-	E556G	-	NO			φ37_AB295_8	-	S469Y	-	-	-	-	-	-	-	-	-	-	-	-	NO
	φ37_AB290_9	H468Y	-	I478L	-	-	-	-	S522C	-	-	-	-	E556G	-	NO			φ37_AB295_9	-	S469Y	-	-	-	-	-	-	-	-	-	-	-	-	NO
	φ37_AB290_10	H468Y	-	I478L	-	-	-	-	S522C	-	-	-	-	E556G	-	NO			φ37_AB295_10	-	S469Y	-	-	-	-	-	-	-	-	-	-	-	-	NO
Mouse AB291 Day 9	φ37_AB291_1	-	S469F	-	Y490H	-	-	-	-	-	-	-	-	E556G	-	NO		Mouse AB296 Day 3	φ37_AB296_1	-	S469Y	-	-	-	-	-	-	-	-	-	-	-	-	YES
	φ37_AB291_2	H468Y	-	-	-	-	-	-	S522C	-	-	-	-	E556G	-	NO			φ37_AB296_2	-	S469Y	-	-	-	-	-	-	-	-	-	-	-	-	NO
	φ37_AB291_3	H468Y	-	-	-	-	-	-	S522C	-	-	-	-	E556G	-	NO			φ37_AB296_3	-	S469Y	-	-	-	-	-	-	-	-	-	-	-	-	NO
	φ37_AB291_4	H468Y	-	-	-	-	-	-	S522C	-	-	-	-	E556G	-	NO			φ37_AB296_4	-	S469Y	-	-	-	-	-	-	-	-	-	-	-	-	NO
	φ37_AB291_5	H468Y	-	-	-	-	-	-	S522C	-	-	-	-	E556G	-	NO			φ37_AB296_5	-	S469Y	-	-	-	-	-	-	-	-	-	-	-	-	NO
	φ37_AB291_6	H468Y	-	-	-	-	-	-	S522C	-	-	-	-	E556G	-	NO			φ37_AB296_6	-	S469Y	-	-	-	-	-	-	-	-	-	-	-	-	NO
	φ37_AB291_7*	-	S469Y	-	-	-	A511G	-	-	-	-	-	-	E556G	-	Yes			φ37_AB296_7	-	S469Y	-	-	-	-	-	-	-	-	-	-	-	-	NO
	φ37_AB291_8	H468Y	-	-	-	-	-	-	S522C	-	-	-	-	E556G	-	NO			φ37_AB296_8	-	S469Y	-	-	-	-	-	-	-	-	-	-	-	-	NO
	φ37_AB291_9	H468Y	-	-	-	-	-	-	S522C	-	-	-	-	E556G	-	NO			φ37_AB296_9	-	S469Y	-	-	-	-	-	-	-	-	-	-	-	-	NO
	φ37_AB291_10	H468Y	-	-	-	-	-	-	S522C	-	-	-	-	E556G	-	NO			φ37_AB296_10	-	S469Y	-	-	-	-	-	-	-	-	-	-	-	-	NO
Mouse AB340 Day 10	φ37_AB340_1	-	S469F	-	-	G491A	-	-	S522C	L526F	-	-	-	-	Q563R	NO		Mouse AB343 Day 8	φ37_AB343_1	-	S469Y	-	-	-	-	-	-	-	-	-	-	-	-	NO
	φ37_AB340_2	-	S469F	-	-	G491A	-	-	S522C	L526F	-	-	-	-	Q563R	YES			φ37_AB343_2	-	S469Y	-	-	-	-	-	-	-	-	-	-	-	-	NO
	φ37_AB340_3	-	S469F	-	-	G491A	-	-	S522C	L526F	-	-	-	-	Q563R	NO			φ37_AB343_3	-	S469Y	-	-	-	-	-	-	-	-	-	-	-	-	NO
	φ37_AB340_4	-	S469F	-	-	G491A	-	-	S522C	L526F	-	-	-	-	Q563R	NO			φ37_AB343_4	-	S469Y	-	-	-	-	-	-	-	-	-	-	-	-	NO
	φ37_AB340_5	-	S469F	-	-	G491A	-	-	S522C	L526F	-	-	-	-	Q563R	NO			φ37_AB343_5	-	S469Y	-	-	-	-	-	-	-	-	-	-	-	-	NO
	φ37_AB340_6	-	S469F	-	-	G491A	-	-	S522C	L526F	-	-	-	-	Q563R	NO			φ37_AB343_6	-	S469Y	-	-	-	-	-	-	-	-	-	-	-	-	YES
	φ37_AB340_7	-	S469F	-	-	G491A	-	-	S522C	L526F	-	-	-	-	Q563R	NO			φ37_AB343_7	-	S469Y	-	-	-	-	-	-	-	-	-	-	-	-	NO
	φ37_AB340_8	-	S469F	-	-	G491A	-	-	S522C	L526F	-	-	-	-	Q563R	NO			φ37_AB343_8	-	S469Y	-	-	-	-	-	-	-	-	-	-	-	-	NO
	φ37_AB340_9	-	S469F	-	-	G491A	-	-	S522C	L526F	-	-	-	-	Q563R	NO			φ37_AB343_9	-	S469Y	-	-	-	-	-	-	-	-	-	-	-	-	NO
	φ37_AB340_10	-	S469F	-	-	G491A	-	-	S522C	L526F	-	-	-	-	Q563R	NO			φ37_AB343_10	-	S469Y	-	-	-	-	-	-	-	-	-	-	-	-	NO
Mouse AB341 Day 10	φ37_AB341_1	-	S469Y	-	-	-	-	C512G	-	-	-	-	M555I	-	Q563R	YES		Mouse AB344 Day 9	φ37_AB344_1	-	S469Y	-	-	-	-	-	-	-	-	-	-	-	-	YES
	φ37_AB341_2	-	S469Y	-	-	-	-	C512G	-	-	-	-	M555I	-	Q563R	NO			φ37_AB344_2	-	-	-	-	-	-	-	-	-	-	-	-	-	-	NO
	φ37_AB341_3	-	S469Y	-	-	-	-	C512G	-	-	-	-	M555I	-	Q563R	NO			φ37_AB344_3	-	-	-	-	-	-	-	-	-	-	-	-	-	-	NO
	φ37_AB341_4	-	S469Y	-	-	-	-	C512G	-	-	-	-	M555I	-	Q563R	NO			φ37_AB344_4	-	-	-	-	-	-	-	-	-	-	-	-	-	-	NO
	φ37_AB341_5	-	S469Y	-	-	-	-	C512G	-	-	-	-	M555I	-	Q563R	NO			φ37_AB344_5	-	-	-	-	-	-	-	-	-	-	-	-	-	-	NO
	φ37_AB341_6	-	S469Y	-	-	-	-	C512G	-	-	-	-	M555I	-	Q563R	NO			φ37_AB344_6	-	-	-	-	-	-	-	-	-	-	-	-	-	-	NO
	φ37_AB341_7	-	S469Y	-	-	-	-	C512G	-	-	-	-	M555I	-	Q563R	NO			φ37_AB344_7	-	-	-	-	-	-	-	-	-	-	-	-	-	-	NO
	φ37_AB341_8	-	S469Y	-	-	-	-	C512G	-	-	-	-	M555I	-	Q563R	NO			φ37_AB344_8	-	-	-	-	-	-	-	-	-	-	-	-	-	-	NO
	φ37_AB341_9	-	S469Y	-	-	-	-	C512G	-	-	-	-	M555I	-	Q563R	NO			φ37_AB344_9	-	-	-	-	-	-	-	-	-	-	-	-	-	-	NO
	φ37_AB341_10	-	S469Y	-	-	-	-	C512G	-	-	-	-	M555I	-	Q563R	NO			φ37_AB344_10	-	-	-	-	-	-	-	-	-	-	-	-	-	-	NO
Mouse AB342 Day 10	φ37_AB342_1	-	S469Y	-	-	G491A	-	-	-	L526F	M533V	-	-	-	-	NO		Mouse AB345 Day 3	φ37_AB345_1	-	S469Y	-	-	-	-	-	-	-	-	-	-	-	-	YES
	φ37_AB342_2	-	S469Y	-	-	G491A	-	-	-	L526F	M533V	-	-	-	-	NO			φ37_AB345_2	-	S469Y	-	-	-	-	-	-	-	-	-	-	-	-	NO
	φ37_AB342_3	-	S469Y	-	-	G491A	-	-	-	L526F	M533V	-	-	-	-	NO			φ37_AB345_3	-	-	-	-	-	-	-	-	-	-	-	-	-	-	NO
	φ37_AB342_4	-	S469Y	-	-	G491A	-	-	-	L526F	M533V	-	-	-	-	YES			φ37_AB345_4	-	S469Y	-	-	-	-	-	-	-	-	-	-	-	-	NO
	φ37_AB342_5	-	S469Y	-	-	G491A	-	-	-	L526F	M533V	-	-	-	-	NO			φ37_AB345_5	-	S469Y	-	-	-	-	-	-	-	-	-	-	-	-	NO
	φ37_AB342_6	-	S469Y	-	-	G491A	-	-	-	L526F	M533V	-	-	-	-	NO			φ37_AB345_6	-	S469Y	-	-	-	-	-	-	-	-	-	-	-	-	NO
	φ37_AB342_7	-	S469Y	-	-	G491A	-	-	-	L526F	M533V	-	-	-	-	NO			φ37_AB345_7	-	S469Y	-	-	-	-	-	-	-	-	-	-	-	-	NO
	φ37_AB342_8	-	S469Y	-	-	G491A	-	-	-	L526F	M533V	-	-	-	-	NO			φ37_AB345_8	-	-	-	-	-	-	-	-	-	-	-	-	-	-	NO
	φ37_AB342_9	-	S469Y	-	-	G491A	-	-	-	L526F	M533V	-	-	-	-	NO			φ37_AB345_9	-	-	-	-	-	-	-	-	-	-	-	-	-	-	NO
	φ37_AB342_10	-	S469Y	-	-	G491A	-	-	-	L526F	M533V	-	-	-	-	NO			φ37_AB345_10	-	-	-	-	-	-	-	-	-	-	-	-	-	-	NO

### Sheet: All mutations in Phi37 variants
	φ37 genes # and gene productsa→	Gene 00006	Gene 00009	Gene 00012 N4	Gene 00013	Gene 00018	Gene 00021 ltf	Gene 00022	00022-00023	Gene 00027	00030-00031	Gene 00031	Gene 00032	Gene 00034	Gene 00045 obp	00045-00046	Gene 00047	Gene 00051	Gene 00054	Gene 00055 nrd	Gene 00058 I4L	Gene 00070	Gene 00071	00073-00074	Genes 00078-93	00082-00083	Gene 00091	Gene 00099	Gene 00129	00137-00138	Gene 00149	Gene 00157	Gene 00167	00168-00169	Gene 00173	Gene 00175	Gene 00180 A1	Gene 00181	Gene 00190 oad
		Major capsid protein	hypothetical protein	Tail tube protein	Minor tail protein	baseplate hub protein	lateral tail fiber (L-shaped tail fiber)	hypothetical protein	Intergenic region	hypothetical protein	Intergenic region	helicase D10	DNA polymerase	hypothetical protein	Probable replication origin binding protein	Intergenic region	hypothetical protein	Probable Sir2 NAD-dependent deacetylase	hypothetical protein	Anaerobic ribonucleoside-triphosphate reductase	Ribonucleoside-diphosphate reductase large subunit	hypothetical protein	Anaerobic ribonucleoside-triphosphate reductase	Intergenic region		Intergenic region	hypothetical protein	tRNA-Asn	hypothetical protein	Intergenic region	hypothetical protein	hypothetical protein	hypothetical protein	Intergenic region	hypothetical protein	hypothetical protein	hypothetical protein	hypothetical protein	Receptor-binding protein
Evolved phages isolated from mice infected with S. Tm WT	φ37_AB291_A	5129C→A					22495C→A, 22756A→G						32932T→C			46099C→T											71080C→T
		A304D					S469Y, E556G						Syn. mutation			Intergenic											Intergenic
	φ37_AB291_B	5129C→A				16492T→C	Δ21255-21380, 22491C→T, 22521A→C, 22756A→G					31132C→T				46099C→T																						105085A→G	105085A→G
		A304D				Syn. mutation	ΔA56-A97, H468Y, I478L, E556G					Syn. mutation				Intergenic																						Y169C	Y169C
	φ37_AB287_1	4708T→C		8757G→A			22495C→A, 22665C→T, 22701A→C				30277 C→A				43065T→G											Δ60301-60302
		S164P		G219S			S469Y, L526F, S538R				Intergenic				Syn. mutation											Intergenic
	φ37_AB287_6	4708T→C	6409T→C	9132G→A			22455G→A, 22491C→T, 22495C→A, 22521A→C, 22665C→T, 22701A→C
		S164P	Syn. mutation	D344N			G456S, H468Y, S469Y, I478L, L526F, S538R
	φ37_AB288_1	5120A→T					Δ21255-21380, 22491C→T, 22653A→T, 22756A→G		24146 A insertion																			72567G→A						98292G→A		100291 ΔT
		K301I					ΔA56-A97, H468Y, S522C, E556G		Intergenic																			G→A mutation in tRNA-Asn						Intergenic		Frameshift mutation
	φ37_AB288_9	5120A→T			9732C→T		22495C→T, 22623T→G, 22754G→A, 22756A→G		24146 A insertion															63261T→C
		K301I			Syn. mutation		S469F, C512G, M555I, E556G		Intergenic															Intergenic
	φ37_AB289_1	5120A→T				16492T→C	Δ21255-21380, 22491C→T, 22653A→T, 22756A→G											47956G→T											79490C→T						99628G→A
		K301I				Syn. mutation	ΔA56-A97, H468Y, S522C, E556G											T224N											S44L						Syn. mutation
	φ37_AB290_2	5109G→T					21851G→A, 22495C→T, 22557T→C, 22756A→G	23586C→A												51254G→A			61787G→A										95748 GAAGAA insertion
		K297N					M254I, S469F, Y490H, E556G	A25D												Syn. mutation			A95T										EE extra residues
	φ37_AB290_3	5120A→T				16492T→C	Δ21255-21380, 22491C→T, 22521A→C, 22653A→T, 22756A→G						33028T→G					47956G→T																98292G→A
		K301I				Syn. mutation	ΔA56-A97, H468Y, I478L, S522C, E556G						Syn. mutation					T224N																Intergenic
	φ37_AB291_7						22495C→A , 22621C→G, 22756A→G							36534T→C
							S469Y, A511G, E556G							H239R
	φ37_AB340_2						21657T→C, 22495C→T, 22561G→C, 22653A→T, 22665C→T, 22777A→G															61465G→A														100571 TCA insertion	104501 T insertion
							S190P, S469F, G491A, S522C, L526F, Q563R															A69T														D insertion	Frameshift mutation
	φ37_AB341_1	5109G→T					22495C→A, 22623T→G, 22754G→A, 22777A→G																											98292G→A					109850G→A
		K297N					S469Y, C512G, M555I, Q563R																											Intergenic					S570N
	φ37_AB342_4	4925A→G					21471 CTGCAGAATCATCAGCTGCAGCAAAAACTAGTGAAACTAACGCTCTAGAATCATCAG repeat, 22495C→A, 22561G→C, 22665C→T, 22686A→G, 22950C→A														54629A→G
		K236R					AAESSAAAKTSETNALESS repeat, S469Y, G491A, L526F, M533V, P621T														N652N
Evolved phages isolated from mice infected with S. Tm ΔgtrC ΔopvAB	φ37_AB292_6	4715 TTC insertion					22495C→A										46602G→C		49096T→C						Deletion Δ65393-71529					82563 T insertion
		Extra S residue					S469Y										P120A		K65R						Gene 00078-93 deletion					Intergenic
	φ37_AB293_7					17695A→C	22495C→A		22997 A insertion																									98292G→A
						Syn. mutation	S469Y		Intergenic																									Intergenic
	φ37_AB294_1	4715 TTC insertion					22495C→A, 22756A→G
		Extra S residue					S469Y E556G
	φ37_AB295_1						22495C→A
							S469Y
	φ37_AB295_6						22495C→T
							S469F
	φ37_AB296_1						22495C→A							36963T→C																	89509 A insertion
							S469Y							N98S																	Frameshift mutation
	φ37_AB343_1						22495C→A
							S469Y
	φ37_AB344_1						22495C→A
							S469Y
	φ37_AB345_1						22495C→A			27718G→A
							S469Y			T131I
Re-constructed (R) φ37 ltf variants	φ37_AB287_6(R)						22455G→A, 22491C→T, 22495C→A, 22521A→C, 22665C→T, 22701A→C
							G456S, H468Y, S469Y, I478L, L526F, S538R
	φ37_AB288_1(R)						Δ21255-21380, 22491C→T, 22653A→T, 22756A→G
							ΔA56-A97, H468Y, S522C, E556G
	φ37_AB288_9(R)						22495C→T, 22623T→G, 22754G→A, 22756A→G
							S469F, C512G, M555I, E556G
	φ37_AB290_2(R)						21851G→A, 22495C→T, 22557T→C, 22756A→G
							M254I, S469F, Y490H, E556G
	φ37_AB290_3(R)						Δ21255-21380, 22491C→T, 22521A→C, 22653A→T, 22756A→G
							ΔA56-A97, H468Y, I478L, S522C, E556G
	φ37_AB291_7(R)						22495C→A , 22621C→G, 22756A→G
							S469Y, A511G, E556G
	aGene numbering and nucleotide coordinates correspond to φ37 reference genome and its annotation. Nucleotide insertions and deletions (Δ), leading to extra residues, residue deletions (Δ) or frameshift mutations are indicated. "Syn. mutation", synonymous mutation

### Sheet: ltf alleles in Phi37 variants
						ΔA56-A97	AAESSAAAKTSETNALESS repeat	φ37 WT lateral tail fiber protein residues
		Phage ID	Mice ID		Day PI			S190	M254	G456	H468	S469	I478	Y490	G491	A511	C512	S522	L526	M533	S538	M555	E556	Q563	P621
	S. Tm WT (gtr+ opv+)	φ37_AB291_A	5	AB291	D7							Y											G
		φ37_AB291_B	5	AB291	D7	Yes					Y		L										G
		φ37_AB287_1	1	AB287	D10							Y							F		R
		φ37_AB287_6	1	AB287	D10					S	Y	Y	L						F		R
		φ37_AB288_1	2	AB288	D8	Yes					Y							C					G
		φ37_AB288_9	2	AB288	D8							F					G					I	G
		φ37_AB289_1	3	AB289	D10	Yes					Y							C					G
		φ37_AB290_2	4	AB290	D10				I			F		H									G
		φ37_AB290_3	4	AB290	D10	Yes					Y		L					C					G
		φ37_AB291_7	5	AB291	D9							Y				G							G
		φ37_AB340_2	6	AB340	D10			P				F			A			C	F					R
		φ37_AB341_1	7	AB341	D10							Y					G					I		R
		φ37_AB342_4	8	AB342	D10		Yes					Y			A				F	V					T
	ΔgtrC ΔopvAB	φ37_AB292_6	1	AB292	D8							Y
		φ37_AB293_7	2	AB293	D3							Y
		φ37_AB294_1	3	AB294	D9							Y											G
		φ37_AB295_1	4	AB295	D3							Y
		φ37_AB295_6	4	AB295	D3							F
		φ37_AB296_1	5	AB296	D3							Y
		φ37_AB343_1	6	AB343	D8							Y
		φ37_AB344_1	7	AB344	D9							Y
		φ37_AB345_1	8	AB345	D3							Y
